# Comparative transcriptomics across nematode life cycles reveal gene expression conservation and correlated evolution in adjacent developmental stages

**DOI:** 10.1101/2020.02.07.938399

**Authors:** Min R. Lu, Cheng-Kuo Lai, Ben-Yang Liao, Isheng Jason Tsai

## Abstract

Nematodes are highly abundant animals with diverse habitats and lifestyles. Some are free-living while others parasitize animals or plants, and among the latter, infection abilities change across developmental stages to infect hosts and complete life cycles. Although parasitism has independently arisen multiple times over evolutionary history, common pressures of parasitism—such as adapting to the host environment, evading and subverting the host immune system, and changing environments across life cycles—have led phenotypes and developmental stages among parasites to converge. To determine the relationship between transcriptome evolution and morphological divergences among nematodes, we compared 48 transcriptomes of different developmental stages across eight nematode species. The transcriptomes were clustered broadly into embryo, larva, and adult stages, suggesting that gene expression is conserved to some extent across the entire nematode life cycle. Such patterns were partly accounted for by tissue-specific genes—such as those in oocytes and the hypodermis—being expressed at different proportions. Although nematodes typically have 3-5 larval stages, the transcriptomes for these stages were found to be highly correlated within each species, suggesting high similarity among larval stages across species. For the *Caenorhabditis elegans-C. briggsae* and *Strongyloides stercoralis-S. venezuelensis* comparisons, we found that around 50% of genes were expressed at multiple stages, whereas half of their orthologues were also expressed in multiple but different stages. Such frequent changes in expression have resulted in concerted transcriptome evolution across adjacent stages, thus generating species-specific transcriptomes over the course of nematode evolution. Our study provides a first insight into the evolution of nematode transcriptomes beyond embryonic development.
