## Supplementary Tables for "Comparative transcriptomics across nematode life cycles reveal gene expression conservation and correlated evolution in adjacent developmental stages"

### Sheet: S1
S1. Description and Summary of dataset used in this study
Species	Accession_number	Stage	DevStage	Style	Sequencing_type	Batch	library reads/read pairs	Overall_alignment_rate(Hisat2)	Successfully_assigned_reads (featureCounts)
Ce	SRR1050768	embryo	embryo	free-living	single	Hubrecht_Institute_Rajewsky.N	27076598	0.7577	19,835,029 (72.0%)
Ce	SRR1050769	embryo	embryo	free-living	pair	Hubrecht_Institute_Rajewsky.N	46271268	0.9116	41,255,899 (85.1%)
Ce	SRR1050770	embryo	embryo	free-living	pair	Hubrecht_Institute_Rajewsky.N	51202173	0.8987	18,593,537 (64.9%)
Ce	SRR1050771	larvae	larvae	free-living	single	Hubrecht_Institute_Rajewsky.N	27094012	0.7509	45,765,890 (86.9%)
Ce	SRR1050772	larvae	L1	free-living	pair	Hubrecht_Institute_Rajewsky.N	46213054	0.9075	40,487,283 (81.0%)
Ce	SRR1050773	larvae	larvae	free-living	pair	Hubrecht_Institute_Rajewsky.N	48101699	0.9056	41,937,814 (80.2%)
Ce	SRR1050774	larvae	L2	free-living	single	Hubrecht_Institute_Rajewsky.N	27078348	0.7337	17,992,751 (61.7%)
Ce	SRR1050775	larvae	L3	free-living	single	Hubrecht_Institute_Rajewsky.N	28404368	0.7533	19,429,892 (64.3%)
Ce	SRR1050776	larvae	L4	free-living	single	Hubrecht_Institute_Rajewsky.N	32439676	0.6163	18,839,983 (56.3%)
Ce	SRR1050777	larvae	LL4	free-living	single	Hubrecht_Institute_Rajewsky.N	32096248	0.7074	21,363,140 (64.1%)
Ce	SRR1050778	adult	young_adult	free-living	pair	Hubrecht_Institute_Rajewsky.N	13760189	0.8835	12,363,823 (85.6%)
Ce	SRR360120	larvae	dauer	free-living	pair	UWGS_2012_Waterston.R	29239498	0.9118	26,900,522 (87.7%)
Ce	SRR360121	larvae	dauer	free-living	pair	UWGS_2012_Waterston.R	1742664	0.9053	1,614,503 (89.3%)
Ce	SRR360124	larvae	dauer	free-living	pair	UWGS_2012_Waterston.R	37767206	0.92	34,548,596 (87.0%)
Ce	SRR360125	larvae	dauer	free-living	pair	UWGS_2012_Waterston.R	1571622	0.9138	1,446,913 (88.3%)
Cb	SRR1050781	embryo	embryo	free-living	single	Hubrecht_Institute_Rajewsky.N	29968702	0.5837	16,030,528 (52.3%)
Cb	SRR1050782	embryo	embryo	free-living	pair	Hubrecht_Institute_Rajewsky.N	7757872	0.9373	6,878,861 (85.0%)
Cb	SRR1050783	embryo	embryo	free-living	pair	Hubrecht_Institute_Rajewsky.N	2105586	0.9035	1,801,881 (82.1%)
Cb	SRR1050784	larvae	larvae	free-living	single	Hubrecht_Institute_Rajewsky.N	40040886	0.478	17,411,134 (42.5%)
Cb	SRR1050785	larvae	L1	free-living	pair	Hubrecht_Institute_Rajewsky.N	10120026	0.9273	8,894,443 (83.8%)
Cb	SRR1050786	larvae	larvae	free-living	pair	Hubrecht_Institute_Rajewsky.N	12719780	0.8019	9,744,631 (73.6%)
Cb	SRR1050787	larvae	L2	free-living	single	Hubrecht_Institute_Rajewsky.N	41850214	0.3939	14,730,865 (34.2%)
Cb	SRR1050788	larvae	L3	free-living	single	Hubrecht_Institute_Rajewsky.N	47467568	0.4523	18,909,625 (38.9%)
Cb	SRR1050789	larvae	L4	free-living	single	Hubrecht_Institute_Rajewsky.N	42920508	0.5576	21,685,219 (49.0%)
Cb	SRR1050790	larvae	LL4	free-living	single	Hubrecht_Institute_Rajewsky.N	40790594	0.5664	20,519,755 (48.2%)
Cb	SRR1050791	adult	young_adult	free-living	pair	Hubrecht_Institute_Rajewsky.N	16602099	0.8404	13,701,666 (78.4%)
Bm	ERR048967	embryo	embryo	parasitic	pair	UWOshkosh_2011_Michalski.M	4698815	0.7818	3,005,299 (53.8%)
Bm	ERR048969	embryo	embryo	parasitic	pair	UWOshkosh_2011_Michalski.M	8823462	0.7928	5,865,869 (55.6%)
Bm	ERR048966	larvae	immature.microfilaria	transition	pair	UWOshkosh_2011_Michalski.M	4090544	0.222	734,257 (16.1%)
Bm	ERR048968	larvae	immature.microfilaria	transition	pair	UWOshkosh_2011_Michalski.M	7739107	0.1912	1,188,348 (13.9%)
Bm	ERR048965	larvae	microfilaria	transition	pair	UWOshkosh_2011_Michalski.M	7979044	0.6401	2,851,560 (18.0%)
Bm	ERR048974	larvae	L3	parasitic	pair	UWOshkosh_2011_Michalski.M	27021114	0.8712	21,003,982 (71.6%)
Bm	ERR048963	larvae	L4	parasitic	pair	UWOshkosh_2011_Michalski.M	8836580	0.4753	3,519,795 (32.0%)
Bm	ERR048971	larvae	L4	parasitic	pair	UWOshkosh_2011_Michalski.M	5630427	0.5145	2,490,059 (36.3%)
Bm	ERR048973	larvae	L4	parasitic	pair	UWOshkosh_2011_Michalski.M	9163535	0.5409	4,257,792 (38.1%)
Bm	ERR048962	adult	adult	parasitic	pair	UWOshkosh_2011_Michalski.M	10952058	0.574	5,138,772 (36.0%)
Bm	ERR048970	adult	adult	parasitic	pair	UWOshkosh_2011_Michalski.M	7393184	0.6508	4,041,189 (43.9%)
Bm	ERR048972	adult	adult	parasitic	pair	UWOshkosh_2011_Michalski.M	17784939	0.6988	10,759,787 (49.0%)
Bx	Ir12	embryo	embryo	parasitic	pair	University_of_Miyazaki_Kikuchi	21275594	0.9849	19,055,228 (85.3%)
Bx	Ir13	embryo	embryo	parasitic	pair	University_of_Miyazaki_Kikuchi	21559660	0.9838	19,268,308 (85.1%)
Bx	Ir14	larvae	L2	parasitic	pair	University_of_Miyazaki_Kikuchi	18200314	0.9833	15,553,616 (78.7%)
Bx	Ir15	larvae	L2	parasitic	pair	University_of_Miyazaki_Kikuchi	17558828	0.984	15,436,953 (83.6%)
Bx	Ir200	larvae	L3	parasitic	pair	University_of_Miyazaki_Kikuchi	18627281	0.9844	16,319,835 (81.8%)
Bx	Ir201	larvae	L3	parasitic	pair	University_of_Miyazaki_Kikuchi	18194348	0.9847	16,022,859 (83.0%)
Bx	Ir202	larvae	L4	parasitic	pair	University_of_Miyazaki_Kikuchi	21181420	0.9843	18,657,375 (83.2%)
Bx	Ir203	larvae	L4	parasitic	pair	University_of_Miyazaki_Kikuchi	22289711	0.9837	19,661,290 (83.6%)
Bx	Ir204	adult	adult	parasitic	pair	University_of_Miyazaki_Kikuchi	22627684	0.9844	20,163,415 (82.8%)
Bx	Ir205	adult	adult	parasitic	pair	University_of_Miyazaki_Kikuchi	24130154	0.9824	21,717,447 (85.9%)
Bx	Ir1278	larvae	D3	transition	pair	University_of_Miyazaki_Kikuchi	18496458	0.9765	16,043,195 (80.5%)
Bx	Ir1279	larvae	D3	transition	pair	University_of_Miyazaki_Kikuchi	18304151	0.9792	16,123,223 (83.5%)
Ss	ERR146941	adult	FLFemale	free-living	pair	Penn_Genome_Frontiers_Institute	63707299	0.9283	58,525,233 (91.4%)
Ss	ERR146942	adult	FLFemale	free-living	pair	Penn_Genome_Frontiers_Institute	62084981	0.9378	57,498,717 (92.2%)
Ss	ERR146943	adult	FLFemale	free-living	pair	Penn_Genome_Frontiers_Institute	59692468	0.9281	54,816,011 (91.4%)
Ss	ERR146944	P.larvae	L3plus	parasitic	pair	Penn_Genome_Frontiers_Institute	68856031	0.8619	57,247,119 (82.1%)
Ss	ERR146945	P.larvae	L3plus	parasitic	pair	Penn_Genome_Frontiers_Institute	58462081	0.9399	52,798,992 (89.1%)
Ss	ERR146946	P.larvae	L3plus	parasitic	pair	Penn_Genome_Frontiers_Institute	62275012	0.9095	54,555,955 (86.5%)
Ss	ERR146947	P.larvae	L3i	parasitic	pair	Penn_Genome_Frontiers_Institute	50381831	0.9309	44,517,293 (85.1%)
Ss	ERR146948	P.larvae	L3i	parasitic	pair	Penn_Genome_Frontiers_Institute	41205900	0.9161	35,867,785 (83.7%)
Ss	ERR146949	P.larvae	L3i	parasitic	pair	Penn_Genome_Frontiers_Institute	40706566	0.9252	35,935,989 (85.4%)
Ss	ERR146950	larvae	PFLL1	free-living	pair	Penn_Genome_Frontiers_Institute	63693144	0.9421	58,667,582 (91.1%)
Ss	ERR146951	larvae	PFLL1	free-living	pair	Penn_Genome_Frontiers_Institute	63921323	0.9542	59,802,149 (92.9%)
Ss	ERR146952	larvae	PFLL1	free-living	pair	Penn_Genome_Frontiers_Institute	75330900	0.9133	67,536,339 (88.9%)
Ss	ERR146953	larvae	PPL1	free-living	pair	Penn_Genome_Frontiers_Institute	70262364	0.9392	64,501,862 (91.4%)
Ss	ERR146954	larvae	PPL1	free-living	pair	Penn_Genome_Frontiers_Institute	64774233	0.9507	60,240,769 (92.2%)
Ss	ERR146955	larvae	PPL1	free-living	pair	Penn_Genome_Frontiers_Institute	66025530	0.9425	61,036,771 (91.4%)
Ss	ERR146956	larvae	PPL3	free-living	pair	Penn_Genome_Frontiers_Institute	45051280	0.9535	42,016,978 (92.5%)
Ss	ERR146957	larvae	PPL3	free-living	pair	Penn_Genome_Frontiers_Institute	45088554	0.9607	42,308,883 (93.0%)
Ss	ERR146958	larvae	PPL3	free-living	pair	Penn_Genome_Frontiers_Institute	48613492	0.9603	45,622,364 (93.3%)
Ss	ERR146959	adult	PFemale	parasitic	pair	Penn_Genome_Frontiers_Institute	43670360	0.9494	40,365,795 (91.6%)
Ss	ERR146960	adult	PFemale	parasitic	pair	Penn_Genome_Frontiers_Institute	43376065	0.9601	40,532,685 (92.7%)
Ss	ERR146961	adult	PFemale	parasitic	pair	Penn_Genome_Frontiers_Institute	46141223	0.9576	43,039,334 (92.5%)
Hc	ERR229528	embryo	embryo	free-living	pair	Sanger_Institute.Cotton.J	5327971	0.7929	3,922,650 (71.5%)
Hc	ERR229529	embryo	embryo	free-living	pair	Sanger_Institute.Cotton.J	6336159	0.8052	4,696,693 (71.9%)
Hc	ERR229530	embryo	embryo	free-living	pair	Sanger_Institute.Cotton.J	7982848	0.8057	5,879,862 (70.8%)
Hc	ERR229531	larvae	L1	free-living	pair	Sanger_Institute.Cotton.J	6264884	0.7872	4,486,556 (67.7%)
Hc	ERR229532	larvae	L1	free-living	pair	Sanger_Institute.Cotton.J	5606361	0.7901	4,051,751 (68.6%)
Hc	ERR229533	larvae	L1	free-living	pair	Sanger_Institute.Cotton.J	7351930	0.7888	5,265,219 (67.8%)
Hc	ERR229546	larvae	L3	parasitic	pair	Sanger_Institute.Cotton.J	7293111	0.8099	5,222,755 (69.9%)
Hc	ERR229547	larvae	L3	parasitic	pair	Sanger_Institute.Cotton.J	7023363	0.8066	4,968,733 (68.9%)
Hc	ERR229548	larvae	L3	parasitic	pair	Sanger_Institute.Cotton.J	7914080	0.8061	5,503,692 (67.8%)
Hc	ERR229534	larvae	L4	parasitic	pair	Sanger_Institute.Cotton.J	5793613	0.8135	4,025,795 (62.1%)
Hc	ERR229535	larvae	L4	parasitic	pair	Sanger_Institute.Cotton.J	7624240	0.8137	5,336,886 (62.6%)
Hc	ERR229536	larvae	L4	parasitic	pair	Sanger_Institute.Cotton.J	6819091	0.813	4,751,688 (62.3%)
Hc	ERR229537	adult	adult	parasitic	pair	Sanger_Institute.Cotton.J	5537914	0.8035	4,439,369 (77.2%)
Hc	ERR229538	adult	adult	parasitic	pair	Sanger_Institute.Cotton.J	6717963	0.812	5,387,145 (77.2%)
Hc	ERR229539	adult	adult	parasitic	pair	Sanger_Institute.Cotton.J	5734664	0.8129	4,601,453 (76.7%)
Sv	L1	larvae	L1	free-living	pair	20140324Sv_Taisei	48220414	0.739	32,875,581 (67.1%)
Sv	L3i	P.larvae	L3i	parasitic	pair	20140324Sv_Taisei	49465819	0.741	30,791,548 (60.9%)
Sv	lL3	P.larvae	L3plus	parasitic	pair	20140324Sv_Taisei	45269316	0.7597	30,696,317 (66.5%)
Sv	N703_SvFFWTA1s_1	adult	FLFemale	free-living	pair	20140324Sv_Taisei	18075296	0.8253	13,772,751 (72.9%)
Sv	N703_SvFFWTA1s_2	adult	FLFemale	free-living	pair	20140324Sv_Taisei	18457867	0.8262	14,105,263 (73.2%)
Sv	N704_SvFFWTA2s_1	adult	FLFemale	free-living	pair	20140324Sv_Taisei	18639301	0.8355	14,563,385 (76.0%)
Sv	N704_SvFFWTA2s_2	adult	FLFemale	free-living	pair	20140324Sv_Taisei	19057711	0.8363	14,905,689 (76.0%)
Sv	N705_SvFFWTA3s_1	adult	FLFemale	free-living	pair	20140324Sv_Taisei	13053053	0.853	10,445,672 (77.6%)
Sv	N705_SvFFWTA3s_2	adult	FLFemale	free-living	pair	20140324Sv_Taisei	13364079	0.8533	10,688,514 (77.6%)
Sv	N706_SvPFWTA1s_1	adult	PFemale	parasitic	pair	20140324Sv_Taisei	17869383	0.843	12,455,438 (61.9%)
Sv	N706_SvPFWTA1s_2	adult	PFemale	parasitic	pair	20140324Sv_Taisei	18202719	0.8422	12,664,014 (61.7%)
Sv	N707_SvPFWTA2s_1	adult	PFemale	parasitic	pair	20140324Sv_Taisei	14812614	0.8472	10,131,762 (60.0%)
Sv	N707_SvPFWTA2s_2	adult	PFemale	parasitic	pair	20140324Sv_Taisei	15139993	0.8492	10,422,826 (60.8%)
Sv	N708_SvPFWTA3s_1	adult	PFemale	parasitic	pair	20140324Sv_Taisei	15784641	0.8468	10,800,208 (58.7%)
Sv	N708_SvPFWTA3s_2	adult	PFemale	parasitic	pair	20140324Sv_Taisei	16062157	0.8482	11,089,683 (60.5%)
Pp	ERR436381	larvae	J2	free-living	single	MPI_Developmental_Bio.Rodelsperger.C	18847323	0.9204	12,326,043 (60.3%)
Pp	ERR436384	larvae	J3	free-living	single	MPI_Developmental_Bio.Rodelsperger.C	17163714	0.8334	8,895,760 (37.4%)
Pp	ERR436386	larvae	J4	free-living	single	MPI_Developmental_Bio.Rodelsperger.C	14632474	0.9195	9,895,687 (62.5%)
Pp	ERR436387	adult	Adult	free-living	single	MPI_Developmental_Bio.Rodelsperger.C	16926657	0.9163	10,470,654 (52.6%)
Pp	ERR436389	larvae	Dauer	free-living	single	MPI_Developmental_Bio.Rodelsperger.C	17264589	0.9018	10,695,215 (57.2%)
Pp	ERR436390	larvae	Dauer	free-living	single	MPI_Developmental_Bio.Rodelsperger.C	13969968	0.8862	8,434,014 (55.2%)

### Sheet: S2
S2. Gene numbers and expression proportions
Species	Gene_number	Orthogroups(gene number >= 1)	Stage_number (free-living/parasitic)
Ce	20208	10255	7 (7/0)
Cb	22142	10123	7 (7/0)
Pp	25517	7073	5 (5/0)
Ss	13098	8596	7 (4/3)
Sv	16904	8287	5 (2/3)
Bx	16346	6316	6 (1/5)*
Bm	11866	6539	6 (2/4)*
Hc	19430	7296	5 (2/3)
* (insect vector/parasitic)
		Gene_number (1 to 1 orthologue)			Gene_number (1 to 1 orthologue normalized)
			Proportion			Proportion		Expression proportion		Expression proportion (normalized)
Species_A	Species_B		A	B		A	B	A	B	A	B
Ce	Cb	9600	0.475059	0.433565	6736	0.333333	0.304218	0.6767	0.667	0.6549	0.6573
Ce	Pp	4920	0.243468	0.192813	3188	0.157759	0.124936	0.4792	0.5889	0.426544	0.542217
Ce	Ss	5360	0.265241	0.409223	3599	0.178098	0.274775	0.5342	0.546	0.49637	0.511727
Ce	Sv	5176	0.256136	0.3062	3377	0.167112	0.199775	0.511	0.414	0.464615	0.371523
Ce	Bx	5315	0.263015	0.325156	3529	0.174634	0.215894	0.54	0.5343	0.498958	0.479052
Ce	Bm	5489	0.271625	0.462582	3514	0.173892	0.29614	0.5531	0.6267	0.494738	0.543426
Ce	Hc	6358	0.314628	0.327226	4295	0.21254	0.22105	0.5872	0.4806	0.550616	0.450095
Cb	Pp	4821	0.217731	0.188933	3090	0.139554	0.121096	0.452	0.5717	0.407038	0.518427
Cb	Ss	5238	0.236564	0.399908	3484	0.157348	0.157348	0.503	0.5316	0.473606	0.494423
Cb	Sv	5046	0.227893	0.298509	3278	0.148044	0.250267	0.4816	0.3974	0.448024	0.357488
Cb	Bx	5176	0.233764	0.316652	3392	0.153193	0.200663	0.5052	0.5188	0.468912	0.458539
Cb	Bm	5353	0.241758	0.451121	3414	0.154187	0.208858	0.5255	0.6066	0.478287	0.543426
Cb	Hc	6214	0.280643	0.319815	4153	0.187562	0.349992	0.5588	0.4639	0.531446	0.429342
Pp	Ss	4174	0.163577	0.318675	2652	0.103931	0.202474	0.5266	0.444	0.474235	0.386541
Pp	Sv	4023	0.15766	0.237991	2548	0.099855	0.150734	0.5184	0.3391	0.46219	0.280185
Pp	Bx	4108	0.160991	0.251315	2618	0.102598	0.160162	0.5486	0.4456	0.491232	0.380508
Pp	Bm	4215	0.165184	0.355217	2604	0.10205	0.219451	0.5578	0.5116	0.489605	0.408747
Pp	Hc	4611	0.180703	0.237313	2923	0.114551	0.150437	0.5688	0.3802	0.511652	0.325503
Ss	Sv	7938	0.606047	0.469593	5394	0.411819	0.319096	0.6356	0.5376	0.610054	0.506509
Ss	Bx	4966	0.379142	0.303805	3280	0.25042	0.200661	0.5199	0.5109	0.477767	0.455619
Ss	Bm	4887	0.37311	0.411849	3116	0.237899	0.262599	0.5162	0.5267	0.460016	0.479797
Ss	Hc	4986	0.380669	0.256613	3293	0.251412	0.16948	0.5223	0.403	0.483402	0.369646
Sv	Bx	4808	0.28443	0.294139	3095	0.183093	0.189343	0.3944	0.4976	0.339123	0.432653
Sv	Bm	4730	0.279815	0.398618	3011	0.178124	0.25375	0.3974	0.5429	0.344143	0.463273
Sv	Hc	4818	0.285021	0.247967	3151	0.186406	0.162172	0.3957	0.3842	0.353203	0.34871
Bx	Bm	4891	0.299217	0.412186	3109	0.190199	0.262009	0.5223	0.5728	0.445103	0.477288
Bx	Hc	4982	0.304784	0.256408	3271	0.20011	0.168348	0.516	0.4195	0.457817	0.377321
Bm	Hc	5296	0.446317	0.272568	3412	0.287544	0.175605	0.6083	0.4352	0.531419	0.381103

### Sheet: S3
S3. C. elegans and C. briggsae dataset from modENCODE
Species	Accession_number	DevStage_collapse	DevStage	Sequencing_type	Batch	library reads/read pairs	Overall_alignment_rate(Hisat2)	Successfully_assigned_reads (featureCounts)
Ce	SRR493099	embryo	EMB28	pair	time resolved	5036711	0.8093	3,880,609 (71.1%)
Ce	SRR493100	embryo	EMB28	pair	time resolved	4314228	0.7868	3,080,524 (63.0%)
Ce	SRR2012783	embryo	EMB28	pair	time resolved	7497090	0.771	5,043,969 (56.0%)
Ce	SRR2012785	embryo	EMB28	pair	time resolved	12567755	0.7482	8,335,124 (56.7%)
Ce	SRR2012787	embryo	EMB118	pair	time resolved	10129253	0.672	5,730,695 (46.6%)
Ce	SRR2012789	embryo	EMB118	pair	time resolved	10266101	0.6183	5,447,637 (45.4%)
Ce	SRR2012791	embryo	EMB118	pair	time resolved	7694975	0.7065	4,310,847 (43.4%)
Ce	SRR2012793	embryo	EMB118	pair	time resolved	16409506	0.6503	8,669,633 (43.0%)
Ce	SRR2015474	embryo	EMB199	pair	time resolved	11899175	0.7188	6,497,393 (40.7%)
Ce	SRR2012775	embryo	EMB199	pair	time resolved	13906283	0.549	5,878,843 (33.9%)
Ce	SRR2012777	embryo	EMB199	pair	time resolved	12050433	0.4954	4,686,088 (32.4%)
Ce	SRR2015319	embryo	EMB285	pair	time resolved	10413482	0.8235	6,589,387 (44.7%)
Ce	SRR2015478	embryo	EMB285	pair	time resolved	10648984	0.8308	6,921,136 (48.0%)
Ce	SRR2015482	embryo	EMB378	pair	time resolved	7947023	0.8003	5,084,439 (48.3%)
Ce	SRR2015276	embryo	EMB378	pair	time resolved	5716606	0.9588	4,266,458 (53.1%)
Ce	SRR2015278	embryo	EMB378	pair	time resolved	10103707	0.9472	7,646,290 (56.9%)
Ce	SRR2015486	embryo	EMB467	pair	time resolved	16650473	0.4282	6,196,498 (34.1%)
Ce	SRR2015268	embryo	EMB467	pair	time resolved	17759621	0.9729	12,174,554 (45.7%)
Ce	SRR2015269	embryo	EMB467	pair	time resolved	2183831	0.9754	1,507,015 (45.2%)
Ce	SRR2015270	embryo	EMB467	pair	time resolved	13918016	0.9634	9,733,740 (48.8%)
Ce	SRR2015490	embryo	EMB574	pair	time resolved	9915915	0.8683	7,807,717 (73.3%)
Ce	SRR2015288	embryo	EMB574	pair	time resolved	13881447	0.9593	9,643,979 (48.3%)
Ce	SRR2015289	embryo	EMB574	pair	time resolved	1704308	0.9584	1,177,964 (47.0%)
Ce	SRR2015290	embryo	EMB574	pair	time resolved	22686262	0.9498	15,669,190 (49.2%)
Ce	SRR2015307	embryo	EMB676	pair	time resolved	7280594	0.576	3,820,731 (48.5%)
Ce	SRR2015309	embryo	EMB676	pair	time resolved	18582488	0.5764	9,802,841 (49.2%)
Ce	SRR2015303	embryo	EMB676	pair	time resolved	7080949	0.7869	4,914,802 (61.0%)
Ce	SRR2015305	embryo	EMB676	pair	time resolved	9443151	0.7548	6,339,338 (60.3%)
Ce	SRR016679	larvae	L1	pair	time resolved	3414431	0.525	1,826,529 (52.1%)
Ce	SRR016680	larvae	L1	pair	time resolved	19362252	0.6982	13,721,112 (68.9%)
Ce	SRR016681	larvae	L1	pair	time resolved	29825098	0.7242	21,863,830 (71.1%)
Ce	SRR016683	larvae	L1	pair	time resolved	6551227	0.7025	4,666,216 (68.9%)
Ce	SRR089821	larvae	L1	single	time resolved	32176105	0.7601	23,180,130 (69.8%)
Ce	SRR089822	larvae	L1	single	time resolved	30578124	0.7086	20,548,969 (65.3%)
Ce	SRR089823	larvae	L1	single	time resolved	28733903	0.7836	21,355,973 (71.9%)
Ce	SRR006511	larvae	L2	single	time resolved	6346633	0.1983	1,020,563 (15.9%)
Ce	SRR006513	larvae	L2	single	time resolved	49311467	0.4272	17,464,353 (33.3%)
Ce	SRR125337	larvae	L2	single	time resolved	28172961	0.8424	21,186,026 (69.9%)
Ce	SRR006520	larvae	L3	single	time resolved	61108003	0.3926	19,314,707 (29.7%)
Ce	SRR089405	larvae	L3	single	time resolved	26520881	0.8031	18,644,463 (64.9%)
Ce	SRR089406	larvae	L3	single	time resolved	28549608	0.8772	21,885,351 (69.8%)
Ce	SRR089407	larvae	L3	single	time resolved	25273084	0.8831	19,579,272 (70.8%)
Ce	SRR006518	larvae	L4	single	time resolved	34506177	0.626	15,303,125 (38.3%)
Ce	SRR023579	larvae	L4	single	time resolved	42371157	0.9385	27,611,947 (50.7%)
Ce	SRR023580	larvae	L4	single	time resolved	14653039	0.9199	9,593,609 (51.9%)
Ce	SRR023581	larvae	L4	single	time resolved	8903913	0.9215	5,661,390 (49.4%)
Ce	SRR006515	young_adult	young_adult	single	time resolved	27189415	0.4159	8,537,801 (28.8%)
Ce	SRR006516	young_adult	young_adult	single	time resolved	22491397	0.7069	11,765,529 (45.4%)
Ce	SRR125481	young_adult	young_adult	single	time resolved	29821913	0.8499	22,611,820 (70.0%)
Ce	SRR023534	adult	adult	single	time resolved	16038961	0.94	13,454,688 (74.3%)
Ce	SRR023535	adult	adult	single	time resolved	20169075	0.9324	16,865,240 (74.7%)
Ce	SRR023536	adult	adult	single	time resolved	32108163	0.9105	26,055,809 (72.0%)
Ce	SRR023537	adult	adult	single	time resolved	2687291	0.9141	2,202,674 (73.2%)
Ce	SRR332921	embryo	EMB0	pair	modENCODE	2355433	0.9589	2,222,847 (89.4%)
Ce	SRR332922	embryo	EMB0	pair	modENCODE	6407647	0.9417	6,003,204 (89.2%)
Ce	SRR350954	embryo	EMB0	single	modENCODE	1755180	0.9417	1555032 (85.3%)
Ce	SRR478539	embryo	EMB0	pair	modENCODE	9422317	0.9666	8814981 (88.6%)
Ce	SRR332923	embryo	EMB30	pair	modENCODE	2602842	0.9601	2387635 (83.6%)
Ce	SRR332924	embryo	EMB30	pair	modENCODE	6284520	0.9447	5757013 (84.3%)
Ce	SRR350956	embryo	EMB30	single	modENCODE	5436972	0.9482	4680098 (80.9%)
Ce	SRR359065	embryo	EMB30	pair	modENCODE	2822764	0.9694	2585618 (83.8%)
Ce	SRR316196	embryo	EMB60	pair	modENCODE	2510020	0.9663	2139367 (69.4%)
Ce	SRR317083	embryo	EMB60	pair	modENCODE	13037975	0.9495	11106052 (71.4%)
Ce	SRR332925	embryo	EMB90	pair	modENCODE	3830232	0.9649	3602123 (89.4%)
Ce	SRR332926	embryo	EMB90	pair	modENCODE	5079434	0.9461	4748317 (89.2%)
Ce	SRR350958	embryo	EMB90	single	modENCODE	23469028	0.948	20878390 (85.7%)
Ce	SRR359066	embryo	EMB90	pair	modENCODE	12240044	0.9712	11428453 (88.8%)
Ce	SRR317082	embryo	EMB120	pair	modENCODE	11015944	0.9513	8867849 (63.4%)
Ce	SRR316753	embryo	EMB120	pair	modENCODE	3384227	0.9683	2694281 (59.8%)
Ce	SRR350977	embryo	EMB120	pair	modENCODE	11284046	0.9695	9117215 (64.7%)
Ce	SRR351023	embryo	EMB150	pair	modENCODE	1843764	0.9673	1722868 (88.1%)
Ce	SRR351024	embryo	EMB150	pair	modENCODE	11781115	0.956	10937031 (87.4%)
Ce	SRR351009	embryo	EMB180	pair	modENCODE	26344268	0.904	23706245 (85.6%)
Ce	SRR351027	embryo	EMB210	pair	modENCODE	10916635	0.9411	7529977 (47.1%)
Ce	SRR351028	embryo	EMB210	single	modENCODE	14912490	0.9475	8354775 (42.3%)
Ce	SRR359067	embryo	EMB210	pair	modENCODE	6154044	0.9654	4245135 (46.1%)
Ce	SRR351010	embryo	EMB240	pair	modENCODE	2747776	0.7233	1942632 (66.7%)
Ce	SRR351011	embryo	EMB240	pair	modENCODE	11513195	0.6385	7244074 (59.7%)
Ce	SRR351030	embryo	EMB270	pair	modENCODE	1562554	0.9468	1304819 (70.5%)
Ce	SRR351031	embryo	EMB270	pair	modENCODE	11378571	0.9271	9505482 (70.8%)
Ce	SRR351032	embryo	EMB270	single	modENCODE	1834700	0.9343	1419555 (68.8%)
Ce	SRR352279	embryo	EMB300	pair	modENCODE	1223765	0.9383	1140853 (90.2%)
Ce	SRR352280	embryo	EMB300	pair	modENCODE	11792221	0.9274	10940094 (89.7%)
Ce	SRR351001	embryo	EMB330	pair	modENCODE	11450241	0.9166	10330251 (84.3%)
Ce	SRR351002	embryo	EMB360	pair	modENCODE	10637975	0.935	10075379 (90.2%)
Ce	SRR351004	embryo	EMB390	pair	modENCODE	11998870	0.9379	9980060 (67.1%)
Ce	SRR351005	embryo	EMB390	pair	modENCODE	1320403	0.9448	1080648 (63.8%)
Ce	SRR478540	embryo	EMB390	pair	modENCODE	2815108	0.9662	2311308 (63.5%)
Ce	SRR351007	embryo	EMB420	pair	modENCODE	12200911	0.9409	11256012 (84.3%)
Ce	SRR351008	embryo	EMB420	pair	modENCODE	1461561	0.9486	1342151 (82.5%)
Ce	SRR351034	embryo	EMB450	pair	modENCODE	18101136	0.9433	17074039 (90.5%)
Ce	SRR351035	embryo	EMB450	pair	modENCODE	1608435	0.9448	1517774 (90.3%)
Ce	SRR351013	embryo	EMB480	pair	modENCODE	4478988	0.9305	4177489 (90.0%)
Ce	SRR351014	embryo	EMB480	pair	modENCODE	1718342	0.9298	1598874 (89.5%)
Ce	SRR351015	embryo	EMB480	single	modENCODE	17304500	0.9357	15217186 (85.3%)
Ce	SRR351016	embryo	EMB480	single	modENCODE	2885411	0.944	2558321 (86.1%)
Ce	SRR359090	embryo	EMB480	pair	modENCODE	8756285	0.9527	8158486 (89.5%)
Ce	SRR351039	embryo	EMB510	single	modENCODE	4440054	0.9051	3554168 (75.0%)
Ce	SRR351036	embryo	EMB510	pair	modENCODE	2430232	0.8942	2104691 (79.3%)
Ce	SRR351037	embryo	EMB510	pair	modENCODE	1914188	0.8884	1633014 (77.2%)
Ce	SRR351038	embryo	EMB510	single	modENCODE	20900964	0.894	16519874 (73.7%)
Ce	SRR359091	embryo	EMB510	pair	modENCODE	10724305	0.911	9181965 (77.5%)
Ce	SRR351017	embryo	EMB540	pair	modENCODE	3636534	0.9479	3416799 (89.5%)
Ce	SRR351018	embryo	EMB540	pair	modENCODE	1585913	0.9497	1486210 (88.8%)
Ce	SRR351019	embryo	EMB540	single	modENCODE	19464408	0.9575	17334007 (85.6%)
Ce	SRR351020	embryo	EMB540	single	modENCODE	2845080	0.9653	2555482 (86.6%)
Ce	SRR359087	embryo	EMB540	pair	modENCODE	9817424	0.9734	9206683 (88.6%)
Ce	SRR350987	embryo	EMB570	pair	modENCODE	8955548	0.9476	8466170 (91.1%)
Ce	SRR350988	embryo	EMB570	pair	modENCODE	1756213	0.9501	1660133 (90.9%)
Ce	SRR350989	embryo	EMB570	single	modENCODE	7704765	0.9575	6934819 (87.2%)
Ce	SRR359089	embryo	EMB570	pair	modENCODE	5135775	0.9732	4861717 (90.9%)
Ce	SRR350990	embryo	EMB600	pair	modENCODE	5180559	0.9459	4863844 (89.4%)
Ce	SRR350991	embryo	EMB600	pair	modENCODE	1388523	0.9455	1300256 (88.6%)
Ce	SRR350992	embryo	EMB600	single	modENCODE	12441424	0.9507	11014034 (85.0%)
Ce	SRR350993	embryo	EMB600	single	modENCODE	2057345	0.9551	1829583 (85.5%)
Ce	SRR359088	embryo	EMB600	pair	modENCODE	6420527	0.9703	6030507 (88.8%)
Ce	SRR350994	embryo	EMB630	pair	modENCODE	6238336	0.9494	5845379 (88.8%)
Ce	SRR350995	embryo	EMB630	pair	modENCODE	1234504	0.9509	1154899 (88.1%)
Ce	SRR350996	embryo	EMB630	pair	modENCODE	10606303	0.969	9918443 (88.5%)
Ce	SRR350997	embryo	EMB660	pair	modENCODE	6810106	0.9466	6234574 (84.0%)
Ce	SRR350999	embryo	EMB660	pair	modENCODE	9316827	0.9669	8507225 (83.8%)
Ce	SRR351021	embryo	EMB690	pair	modENCODE	12689344	0.943	11542644 (82.5%)
Ce	SRR351022	embryo	EMB690	pair	modENCODE	1561066	0.9449	1411890 (80.9%)
Ce	SRR351040	embryo	EMB720	pair	modENCODE	14599081	0.9344	13493937 (87.4%)
Ce	SRR351041	embryo	EMB720	pair	modENCODE	1719081	0.934	1583613 (86.6%)
Ce	SRR016679	L1	L1	pair	modENCODE	3414431	0.525	1826523 (52.1%)
Ce	SRR016680	L1	L1	pair	modENCODE	19362252	0.6982	13721109 (68.9%)
Ce	SRR016681	L1	L1	pair	modENCODE	29825098	0.7242	21863832 (71.1%)
Ce	SRR016683	L1	L1	pair	modENCODE	6551227	0.7025	4666176 (68.9%)
Ce	SRR089821	L1	L1	single	modENCODE	32176105	0.7601	23180130 (69.8%)
Ce	SRR089822	L1	L1	single	modENCODE	30578124	0.7086	20548969 (65.3%)
Ce	SRR089823	L1	L1	single	modENCODE	28733903	0.7836	21355973 (71.9%)
Ce	SRR006511	L2	L2	single	modENCODE	6246633	0.1983	1020563 (15.9%)
Ce	SRR006512	L2	L2	single	modENCODE	60460517	0.1123	5610153 (9.1%)
Ce	SRR006513	L2	L2	single	modENCODE	49311467	0.4272	17464353 (33.3%)
Ce	SRR125337	L2	L2	single	modENCODE	28172961	0.8424	21186026 (69.9%)
Ce	SRR006519	L3	L3	single	modENCODE	8234582	0.4096	2710684 (30.7%)
Ce	SRR006520	L3	L3	single	modENCODE	61108003	0.3926	19314707 (29.7%)
Ce	SRR089405	L3	L3	single	modENCODE	26520881	0.8031	18644463 (64.9%)
Ce	SRR089406	L3	L3	single	modENCODE	28549608	0.8772	21885351 (69.8%)
Ce	SRR089407	L3	L3	single	modENCODE	25273084	0.8831	19579272 (70.8%)
Ce	SRR006517	L4	L4	single	modENCODE	11003871	0.3185	2469181 (20.8%)
Ce	SRR006518	L4	L4	single	modENCODE	34506177	0.626	15303125 (38.3%)
Ce	SRR023579	L4	L4	single	modENCODE	42371157	0.9385	27611947 (50.7%)
Ce	SRR023580	L4	L4	single	modENCODE	14653039	0.9199	9593609 (51.9%)
Ce	SRR023581	L4	L4	single	modENCODE	8903913	0.9215	5661390 (49.4%)
Ce	SRR136597	L4	L4	single	modENCODE	19489100	0.8709	9736808 (33.5%)
Ce	SRR136598	L4	L4	single	modENCODE	23208257	0.7043	12268051 (44.4%)
Ce	SRR089361	young_adult	young_adult	single	modENCODE	31641480	0.8733	23301510 (66.1%)
Ce	SRR089362	young_adult	young_adult	single	modENCODE	31893716	0.8736	23421994 (65.6%)
Ce	SRR089363	young_adult	young_adult	single	modENCODE	29729400	0.8885	22171696 (66.8%)
Ce	SRR031117	young_adult	young_adult	single	modENCODE	44410073	0.9323	26573464 (45.6%)
Ce	SRR031118	young_adult	young_adult	single	modENCODE	34360446	0.9441	20566509 (45.5%)
Ce	SRR031119	young_adult	young_adult	single	modENCODE	9043208	0.9321	5632440 (48.2%)
Ce	SRR031120	young_adult	young_adult	single	modENCODE	73975329	0.9212	54461565 (62.7%)
Ce	SRR031121	young_adult	young_adult	single	modENCODE	9002118	0.8129	5924133 (57.2%)
Ce	SRR089358	young_adult	young_adult	single	modENCODE	32923880	0.8581	25678877 (72.7%)
Ce	SRR089359	young_adult	young_adult	single	modENCODE	28265817	0.8731	22471866 (74.2%)
Ce	SRR089360	young_adult	young_adult	single	modENCODE	10655206	0.8494	8260526 (72.6%)
Ce	SRR031115	adult	adult	single	modENCODE	39720166	0.8885	32271512 (74.5%)
Cb	SRR351179	embryo	embryo	pair	modENCODE	10585807	0.9292	9,525,688 (86.7%)
Cb	SRR351178	embryo	embryo	pair	modENCODE	3278092	0.9425	2,961,639 (87.2%)
Cb	SRR351180	larvae	L2	pair	modENCODE	1118012	0.905	978,728 (83.7%)
Cb	SRR351181	larvae	L2	pair	modENCODE	11991938	0.8911	10,438,291 (83.2%)
Cb	SRR351182	larvae	L4	pair	modENCODE	1448924	0.8678	1,205,422 (79.5%)
Cb	SRR351183	larvae	L4	pair	modENCODE	11363717	0.8594	9,458,129 (79.5%)
Cb	SRR351176	young_adult	young_adult	pair	modENCODE	2424475	0.638	1,478,990 (59.1%)
Cb	SRR351177	young_adult	young_adult	pair	modENCODE	7834684	0.9182	6,958,896 (84.9%)

### Sheet: S4
S4. Categories and gene numbers of one to one orthologues assigned by differential expression using DESeq2
Caenorhabditis
Category	Ce	Cb
adult	249	45
all stages	1272	950
ambiguous	1202	1258
embryo	311	644
embryo+adult	1349	1059
embryo+larva	833	291
larva	585	733
larva+adult	935	1756
Strongyloides
Category	Ss	Sv
adult	13	24
adult+P.adult	1488	1332
all stage	225	286
larva	53	18
larva+adult	143	59
larva+P.larva	1071	1907
P.adult	34	0
P.larva	236	123
P.larva+P.adult	141	40
ambiguous	1990	1605

### Sheet: S5
S5. Categories and gene numbers of one to one orthologues assigned by ZAVIT and differential expression
Caenorhabditis
Category	Ce	Cb	Shared
embryo	1204	1285	589
embryo+adult	2442	1499	1156
larva+adult	1195	2321	1029
larva	651	1179	340
embryo+larva	1244	452	256
other*	/	/	3366
Strongyloides
Category	Ss	Sv	Shared
larva+adult	559	351	162
adult+P.adult	2141	1459	1073
P.larva	701	950	205
larva+P.larva	1348	2171	999
P.larva+P.adult	645	/	/
P.larva+adult	/	463	/
other*	/	/	2955
* indicates the total gene numbers did not shared the same expression category betweeen species

### Sheet: S6
S6. Gene ontology enrichment of orthologues retained in larva+adult category of both Caenorhabditis species
GO.ID	Term	Annotated in Proteome	Annotated in subset	Expected	p-value (classicFisher )
GO:0044281	small molecule metabolic process	481	150	54.18	< 1e-30
GO:0017144	drug metabolic process	155	72	17.46	3.2e-29
GO:0055114	oxidation-reduction process	308	103	34.7	4.3e-27
GO:0009126	purine nucleoside monophosphate metabolic processes	79	47	8.9	2.1e-25
GO:0009167	purine ribonucleoside monophosphate metabolic process	79	47	8.9	2.1e-25
GO:0072521	purine-containing compound metabolic process	129	61	14.53	2.3e-25
GO:0006163	purine nucleotide metabolic process	122	59	13.74	3.4e-25
GO:0009150	purine ribonucleotide metabolic process	119	58	13.41	5.3e-25
GO:0007218	neuropeptide signaling pathway	108	55	12.17	5.8e-25
GO:0019693	ribose phosphate metabolic process	138	62	15.55	3e-24
GO:0009161	ribonucleoside monophosphate metabolic process	87	48	9.8	6.5e-24
GO:0009259	ribonucleotide metabolic process	129	59	14.53	1.3e-23
GO:0009117	nucleotide metabolic process	178	70	20.05	4.2e-23
GO:0006082	organic acid metabolic process	246	84	27.71	9.5e-23
GO:0019752	carboxylic acid metabolic process	232	81	26.13	1.2e-22
GO:0006753	nucleoside phosphate metabolic process	181	70	20.39	1.3e-22
GO:0009123	nucleoside monophosphate metabolic process	97	49	10.93	4e-22
GO:0043436	oxoacid metabolic process	242	82	27.26	5.8e-22
GO:0055086	nucleobase-containing small molecule metabolic process	204	74	22.98	7.1e-22
GO:0006091	generation of precursor metabolites and energy	111	52	12.5	1.7e-21
